# Identification of sulfenylated cysteines in *Arabidopsis thaliana* proteins using a disulfide-linked peptide reporter

**DOI:** 10.1101/2020.03.25.989145

**Authors:** Bo Wei, Patrick Willems, Jingjing Huang, Caiping Tian, Jing Yang, Joris Messens, Frank Van Breusegem

## Abstract

In proteins, hydrogen peroxide (H_2_O_2_) reacts with redox-sensitive cysteines to form cysteine sulfenic acid, also known as *S*-sulfenylation. These cysteine oxidation events can steer diverse cellular processes by altering protein interactions, trafficking, conformation, and function. Previously, we had identified *S*-sulfenylated proteins by using a tagged proteinaceous probe based on the yeast AP-1–like (Yap1) transcription factor that specifically reacts with sulfenic acids and traps them through a mixed disulfide bond. However, the identity of the *S*-sulfenylated amino acid residues remained enigmatic. Here, we present a technological advancement to identify *in situ* sulfenylated cysteines directly by means of the transgenic Yap1 probe. In *Arabidopsis thaliana* cells, after an initial affinity purification and a tryptic digestion, we further enriched the mixed disulfide-linked peptides with an antibody targeting the YAP1C-derived peptide (C_598_SEIWDR) that entails the redox-active cysteine. Subsequent mass spectrometry analysis with pLink 2 identified 1,745 YAP1C cross-linked peptides, indicating sulfenylated cysteines in over 1,000 proteins. Approximately 55% of these YAP1C-linked cysteines had previously been reported as redox-sensitive cysteines (*S*-sulfenylation, *S*-nitrosylation, and reversibly oxidized cysteines). The presented methodology provides a noninvasive approach to identify sulfenylated cysteines in any species that can be genetically modified.
