## Supplementary material for "Identification of sulfenylated cysteines in *Arabidopsis thaliana* proteins using a disulfide-linked peptide reporter": Integrative overview of 47 non-YAP1C cross-linked peptides

### Sheet: DatasetS4
Dataset S4. Integrative overview of 47 non-YAP1C cross-linked peptides. From left-to-right: - Crosslinked site information with (A) the identified cross-linked peptides and (B) putative ambiguous cross-linked sites, (C) intra-or inter-protein disulfides and their their identification across six samples (D-E) or PSMs counted per sample (F-K). - Peptide-to-protein assignment: (L-M) Matching protein…
			Total		PSMs						PEPTIDE-TO-PROTEIN
Crosslink	Redundant	Type	Samples	PSMs	C4	C5	C6	T4	T5	T6	#Proteins	Descriptions
C#HFVAIDIFTAK-GGHIVIKNRPC#K		Intra-Protein	1	1	0	0	0	0	1	0	AT1G26630.1 (57)-AT1G26630.1 (39)	FUMONISIN B1-RESISTANT12 (FBR12) (57)-FUMONISIN B1-RESISTANT12 (FBR12) (39)
ASGPKC#PVTGKR-RASGPKC#PVTGK		Intra-Protein	1	1	0	0	0	0	1	0	AT1G26880.1 (44)-AT1G26880.1 (44);AT1G69620.1 (44)-AT1G26880.1 (44);AT3G28900.1 (44)-AT1G26880.1 (44);AT1G26880.1 (44)-AT1G69620.1 (44);AT1G69620.1 (44)-AT1G69620.1 (44);AT3G28900.1 (44)-AT1G69620.1 (44);AT1G26880.1 (44)-AT3G28900.1 (44);AT1G69620.1 (44)-AT3G28900.1 (44);AT3G28900.1 (44)-AT3G28900.1 (44)	Ribosomal protein L34e superfamily protein (44)-Ribosomal protein L34e superfamily protein (44);ribosomal protein L34 (RPL34) (44)-Ribosomal protein L34e superfamily protein (44);Ribosomal protein L34e superfamily protein (44)-Ribosomal protein L34e superfamily protein (44);Ribosomal protein L34e superfamily protein (44)-ribosomal protein L34 (RPL34) (44);ribosomal protein L34 (RPL34) (44)-riboso…
C#GSVTVR-IGKPHTVPC#K	C#GSVTVR-IGKPHTVPC#KVTGK	Intra-Protein	3	5	2	1	0	0	3	0	AT1G58380.1 (175)-AT1G58380.1 (181);AT1G58380.1 (175)-AT1G58684.1 (181);AT1G58380.1 (175)-AT1G58983.1 (181);AT1G58380.1 (175)-AT1G59359.1 (181);AT1G58380.1 (175)-AT2G41840.1 (182);AT1G58380.1 (175)-AT3G57490.1 (173);AT1G58684.1 (175)-AT1G58380.1 (181);AT1G58684.1 (175)-AT1G58684.1 (181);AT1G58684.1 (175)-AT1G58983.1 (181);AT1G58684.1 (175)-AT1G59359.1 (181);AT1G58684.1 (175)-AT2G41840.1 (182);AT1…	XW6 (175)-XW6 (181);XW6 (175)-Ribosomal protein S5 family protein (181);XW6 (175)-Ribosomal protein S5 family protein (181);XW6 (175)-Ribosomal protein S5 family protein (181);XW6 (175)-Ribosomal protein S5 family protein (182);XW6 (175)-Ribosomal protein S5 family protein (173);Ribosomal protein S5 family protein (175)-XW6 (181);Ribosomal protein S5 family protein (175)-Ribosomal protein S5 fami…
HC#GFGLGFER-NFDSGC#IDR		Intra-Protein	2	4	2	0	2	0	0	0	AT1G70980.1 (537)-AT5G56680.1 (399);AT5G56680.1 (538)-AT5G56680.1 (399)	SYNC3 (537)-SYNC1 (399);SYNC1 (538)-SYNC1 (399)
FHPDGC#LEIIDR-VGAPLPC#SFVK		Intra-Protein	1	1	0	0	1	0	0	0	AT1G77590.1 (545)-AT1G77590.1 (475)	long chain acyl-CoA synthetase 9 (LACS9) (545)-long chain acyl-CoA synthetase 9 (LACS9) (475)
TRFPVMPAEC#KR-WTIYNYC#TDR	TRFPVMPAEC#K-WTIYNYC#TDR	Intra-Protein	3	7	3	0	8	0	3	0	AT2G06850.1 (290)-AT2G06850.1 (277)	xyloglucan endotransglucosylase/hydrolase 4 (XTH4) (290)-xyloglucan endotransglucosylase/hydrolase 4 (XTH4) (277)
GLKKILVC#K-KILVC#K		Intra-Protein	1	1	0	1	0	0	0	0	AT2G07505.1 (131)-AT2G07505.1 (131)	zinc ion binding (131)-zinc ion binding (131)
KGSC#DR-SC#SAPR		Intra-Protein	2	2	0	1	1	0	0	0	AT2G29510.1 (12)-AT2G29510.1 (363)	Protein of unknown function (DUF3527) (12)-Protein of unknown function (DUF3527) (363)
ASVIIC#FTSSGR-VVVC#QK		Intra-Protein	1	1	1	0	0	0	0	0	AT2G36580.1 (415)-AT2G36580.1 (511);AT2G36580.1 (415)-AT3G52990.1 (511);AT3G52990.1 (415)-AT2G36580.1 (511);AT3G52990.1 (415)-AT3G52990.1 (511)	Pyruvate kinase family protein (415)-Pyruvate kinase family protein (511);Pyruvate kinase family protein (415)-Pyruvate kinase family protein (511);Pyruvate kinase family protein (415)-Pyruvate kinase family protein (511);Pyruvate kinase family protein (415)-Pyruvate kinase family protein (511)
FWEPTYEDC#LNLIAR-SLGIC#SQLIWDR		Intra-Protein	1	1	0	0	1	0	0	0	AT2G44350.2 (210)-AT2G44350.2 (440);AT2G44350.2 (210)-AT3G60100.2 (437)	ATCS (210)-ATCS (440);ATCS (210)-citrate synthase 5 (CSY5) (437)
SLGIC#SQLIWDR-SVVEEC#GEDISKEQLK		Intra-Protein	2	2	0	0	1	1	0	0	AT2G44350.2 (326)-AT2G44350.2 (440);AT2G44350.2 (326)-AT3G60100.2 (437)	ATCS (326)-ATCS (440);ATCS (326)-citrate synthase 5 (CSY5) (437)
GLSIPEC#QK-SLGIC#SQLIWDR		Intra-Protein	3	6	2	0	2	0	2	0	AT2G44350.2 (440)-AT2G44350.2 (109);AT3G60100.2 (437)-AT2G44350.2 (109)	ATCS (440)-ATCS (109);citrate synthase 5 (CSY5) (437)-ATCS (109)
SLGIC#SQLIWDR-SVTMDWLEAHC#K	SLGIC#SQLIWDR-SVTMDWLEAHC#KK	Intra-Protein	4	14	2	5	8	0	7	0	AT2G44350.2 (468)-AT2G44350.2 (440);AT2G44350.2 (468)-AT3G60100.2 (437)	ATCS (468)-ATCS (440);ATCS (468)-citrate synthase 5 (CSY5) (437)
KAPC#GEGTNTWDR-VC#TDLVR		Intra-Protein	1	1	0	0	0	0	1	0	AT3G45030.1 (75)-AT3G45030.1 (41);AT3G45030.1 (75)-AT3G47370.1 (39);AT3G45030.1 (75)-AT5G62300.1 (41);AT3G47370.1 (73)-AT3G45030.1 (41);AT3G47370.1 (73)-AT3G47370.1 (39);AT3G47370.1 (73)-AT5G62300.1 (41);AT5G62300.1 (75)-AT3G45030.1 (41);AT5G62300.1 (75)-AT3G47370.1 (39);AT5G62300.1 (75)-AT5G62300.1 (41)	Ribosomal protein S10p/S20e family protein (75)-Ribosomal protein S10p/S20e family protein (41);Ribosomal protein S10p/S20e family protein (75)-Ribosomal protein S10p/S20e family protein (39);Ribosomal protein S10p/S20e family protein (75)-Ribosomal protein S10p/S20e family protein (41);Ribosomal protein S10p/S20e family protein (73)-Ribosomal protein S10p/S20e family protein (41);Ribosomal prote…
RHSNIPAHVSPC#FR-VKEGDHIIIGQC#RPLSK	HSNIPAHVSPC#FR-VKEGDHIIIGQC#RPLSK	Intra-Protein	1	3	0	0	0	0	4	0	AT3G48930.1 (129)-AT3G48930.1 (115);AT3G48930.1 (129)-AT4G30800.1 (115);AT3G48930.1 (129)-AT5G23740.1 (115)	embryo defective 1080 (EMB1080) (129)-embryo defective 1080 (EMB1080) (115);embryo defective 1080 (EMB1080) (129)-Nucleic acid-binding, OB-fold-like protein (115);embryo defective 1080 (EMB1080) (129)-ribosomal protein S11-beta (RPS11-BETA) (115)
C#GTHGHAR-QIIDESC#SLGK		Intra-Protein	1	1	0	0	0	0	0	1	AT4G08950.1 (123)-AT4G08950.1 (166)	EXORDIUM (EXO) (123)-EXORDIUM (EXO) (166)
HSVNLIMELC#EGGELFDR-QQVAC#K		Intra-Protein	2	6	2	0	4	0	0	0	AT4G23650.1 (159)-AT4G23650.1 (106)	calcium-dependent protein kinase 6 (CDPK6) (159)-calcium-dependent protein kinase 6 (CDPK6) (106)
AAADLC#R-HSVNLIMELC#EGGELFDR		Intra-Protein	1	2	0	0	2	0	0	0	AT4G23650.1 (159)-AT4G23650.1 (183)	calcium-dependent protein kinase 6 (CDPK6) (159)-calcium-dependent protein kinase 6 (CDPK6) (183)
C#HAPEEIEMIYK-VLSVLNEATC#KDPVEPLTLEEIADR		Intra-Protein	1	1	1	0	0	0	0	0	AT4G24620.1 (548)-AT4G24620.1 (564)	phosphoglucose isomerase 1 (PGI1) (548)-phosphoglucose isomerase 1 (PGI1) (564)
VLSVLNEATC#KDPVEPLTLEEIADR-VYLGEC#NVDDLYA		Intra-Protein	2	2	0	0	1	1	0	0	AT4G24620.1 (548)-AT4G24620.1 (606)	phosphoglucose isomerase 1 (PGI1) (548)-phosphoglucose isomerase 1 (PGI1) (606)
C#IYDSDDEVRDR-VAMTHPMAVTNC#NIDMESLISDQNR		Intra-Protein	1	1	0	0	1	0	0	0	AT4G34450.1 (330)-AT4G34450.1 (521)	coatomer gamma-2 subunit, putative / gamma-2 coat protein, putative / gamma-2 COP, putative (330)-coatomer gamma-2 subunit, putative / gamma-2 coat protein, putative / gamma-2 COP, putative (521)
FFVEEC#DHIQGIK-GEEIC#DR		Intra-Protein	2	3	1	0	2	0	0	0	AT4G37190.1 (208)-AT4G37190.1 (198)	LOCATED IN: cytosol, plasma membrane (208)-LOCATED IN: cytosol, plasma membrane (198)
C#LQLVEEIVDR-FVEAC#NPR		Intra-Protein	4	7	2	0	2	2	0	1	AT5G11030.2 (139)-AT5G11030.2 (154)	ABERRANT LATERAL ROOT FORMATION 4 (ALF4) (139)-ABERRANT LATERAL ROOT FORMATION 4 (ALF4) (154)
C#ITIVK-RKC#ITIVK		Intra-Protein	1	1	0	0	1	0	0	0	AT5G11900.1 (119)-AT5G11900.1 (119)	Translation initiation factor SUI1 family protein (119)-Translation initiation factor SUI1 family protein (119)
C#GSSVAIVQQYFANSISR-GLQQC#IETVMAEVDR		Intra-Protein	1	1	0	0	1	0	0	0	AT5G12370.1 (600)-AT5G12370.1 (651)	exocyst complex component sec10 (SEC10) (600)-exocyst complex component sec10 (SEC10) (651)
C#SVVAAANPIYGTYDR-GIVC#IDEFDKMNDQDR		Intra-Protein	1	3	0	0	3	0	0	0	AT5G46280.1 (397)-AT5G46280.1 (436)	MINICHROMOSOME MAINTENANCE 3 (MCM3) (397)-MINICHROMOSOME MAINTENANCE 3 (MCM3) (436)
FEELC#SDLLDR-VIKDENGNVKLDC#PAIGK		Intra-Protein	1	1	0	0	0	0	1	0	AT5G49910.1 (179)-AT4G24280.1 (380);AT5G49910.1 (179)-AT5G49910.1 (380)	chloroplast heat shock protein 70-2 (CPHSC70-2EAT SHOCK PROTEIN 70-2) (179)-chloroplast heat shock protein 70-1 (cpHsc70-1) (380);chloroplast heat shock protein 70-2 (CPHSC70-2EAT SHOCK PROTEIN 70-2) (179)-chloroplast heat shock protein 70-2 (CPHSC70-2EAT SHOCK PROTEIN 70-2) (380)
C#IFSHLPDVER-EKC#QEIWDR		Inter-Protein	1	1	0	1	0	0	0	0	AT1G13980.1 (221)-AT1G32750.1 (1188)	GNOM (GN) (221)-HAF01 (1188)
KEC#QTR-TC#QEQK		Inter-Protein	1	1	0	1	0	0	0	0	AT1G21270.1 (29)-AT1G62380.1 (63)	wall-associated kinase 2 (WAK2) (29)-ACC oxidase 2 (ACO2) (63)
C#DNRLNEISER-C#DNRYNEIAER		Inter-Protein	1	1	0	0	0	0	1	0	AT1G21630.2 (669)-AT1G20760.1 (572)	Calcium-binding EF hand family protein (669)-Calcium-binding EF hand family protein (572)
KSC#VVPPSSK-VVVKC#DR		Inter-Protein	1	1	1	0	0	0	0	0	AT1G23790.1 (211)-AT3G47040.2 (147)	Plant protein of unknown function (DUF936) (211)-Glycosyl hydrolase family protein (147)
EKC#QEIWDR-YFC#FASVEAK		Inter-Protein	1	1	1	0	0	0	0	0	AT1G32750.1 (1188)-AT1G29630.2 (376)	HAF01 (1188)-5'-3' exonuclease family protein (376)
C#QEIWDR-NEAMC#K		Inter-Protein	1	1	0	1	0	0	0	0	AT1G32750.1 (1188)-AT3G47500.1 (404)	HAF01 (1188)-cycling DOF factor 3 (CDF3) (404)
EKC#QEIWDR-NSPVC#GR		Inter-Protein	1	1	1	0	0	0	0	0	AT1G32750.1 (1188)-AT3G63180.1 (958)	HAF01 (1188)-TIC-like (TKL) (958)
C#QEIWDR-LSC#LVK		Inter-Protein	1	1	0	0	0	1	0	0	AT1G32750.1 (1188)-AT5G17680.2 (741)	HAF01 (1188)-disease resistance protein (TIR-NBS-LRR class), putative (741)
KQC#PVCQK-TGCC#NR		Inter-Protein	1	1	0	0	0	0	0	1	AT1G36950.1 (117)-AT2G01960.1 (170)	RING/U-box superfamily protein (117)-tetraspanin14 (TET14) (170)
GLEEC#MSTGVLAGFPVVDVR-TGGGICPGC#K		Inter-Protein	1	1	0	0	1	0	0	0	AT1G62750.1 (635)-AT5G16910.1 (174)	SNOWY COTYLEDON 1 (SCO1) (635)-cellulose-synthase like D2 (CSLD2) (174)
AVC#MISNNTAVAEVFSR-TGGGICPGC#K		Inter-Protein	1	1	1	0	0	0	0	0	AT1G64740.1 (376)-AT5G16910.1 (174);AT5G19770.1 (376)-AT5G16910.1 (174);AT5G19780.1 (376)-AT5G16910.1 (174)	alpha-1 tubulin (TUA1) (376)-cellulose-synthase like D2 (CSLD2) (174);tubulin alpha-3 (TUA3) (376)-cellulose-synthase like D2 (CSLD2) (174);tubulin alpha-5 (TUA5) (376)-cellulose-synthase like D2 (CSLD2) (174)
C#DDPSMIK-NLLDLTC#QTVADMIK		Inter-Protein	1	2	0	0	0	2	0	0	AT1G75950.1 (118)-AT1G24060.1 (44)	S phase kinase-associated protein 1 (SKP1) (118)-unknown protein (44)
C#SWEMLK-NLLDLTC#QTVADMIK		Inter-Protein	1	2	0	0	0	2	0	0	AT1G75950.1 (118)-AT3G29020.2 (211)	S phase kinase-associated protein 1 (SKP1) (118)-myb domain protein 110 (MYB110) (211)
C#FVGGLAWATDDR-C#FVGGLAWATDDR		Inter-Protein	1	1	0	0	1	0	0	0	AT2G21660.1 (10)-AT2G21660.1 (10)	cold, circadian rhythm, and rna binding 2 (CCR2) (10)-cold, circadian rhythm, and rna binding 2 (CCR2) (10)
ILLYAC#R-TLVC#IHK		Inter-Protein	1	1	0	0	1	0	0	0	AT3G16980.1 (29)-AT2G28170.1 (488)	NRPB9A (29)-ATCHX7 (488)
IGKPHTVPC#K-KAPC#GEGTNTWDR		Inter-Protein	1	1	1	0	0	0	0	0	AT3G45030.1 (75)-AT1G58380.1 (175);AT3G45030.1 (75)-AT1G58684.1 (175);AT3G45030.1 (75)-AT1G58983.1 (175);AT3G45030.1 (75)-AT1G59359.1 (175);AT3G45030.1 (75)-AT2G41840.1 (176);AT3G45030.1 (75)-AT3G57490.1 (167);AT3G47370.1 (73)-AT1G58380.1 (175);AT3G47370.1 (73)-AT1G58684.1 (175);AT3G47370.1 (73)-AT1G58983.1 (175);AT3G47370.1 (73)-AT1G59359.1 (175);AT3G47370.1 (73)-AT2G41840.1 (176);AT3G47370.1 (7…	Ribosomal protein S10p/S20e family protein (75)-XW6 (175);Ribosomal protein S10p/S20e family protein (75)-Ribosomal protein S5 family protein (175);Ribosomal protein S10p/S20e family protein (75)-Ribosomal protein S5 family protein (175);Ribosomal protein S10p/S20e family protein (75)-Ribosomal protein S5 family protein (175);Ribosomal protein S10p/S20e family protein (75)-Ribosomal protein S5 fa…
EPC#FSR-SIGGGGFFC#K		Inter-Protein	1	1	0	0	1	0	0	0	AT3G60380.1 (34)-AT5G41820.1 (349)	FUNCTIONS IN: molecular_function unknown (34)-RAB geranylgeranyl transferase alpha subunit 2 (RGTA2) (349)
AC#GLDR-FEELC#K		Inter-Protein	1	1	0	1	0	0	0	0	AT4G16660.2 (368)-AT5G52390.1 (86)	heat shock protein 70 (Hsp 70) family protein (368)-PAR1 protein (86)
C#KHFEIGGDK-FEELC#SDLLDR		Inter-Protein	1	2	0	0	0	0	2	0	AT4G24280.1 (380)-AT3G23390.1 (88);AT5G49910.1 (380)-AT3G23390.1 (88)	chloroplast heat shock protein 70-1 (cpHsc70-1) (380)-Zinc-binding ribosomal protein family protein (88);chloroplast heat shock protein 70-2 (CPHSC70-2EAT SHOCK PROTEIN 70-2) (380)-Zinc-binding ribosomal protein family protein (88)
HGLVC#K-KVC#LVK		Inter-Protein	1	1	0	0	1	0	0	0	AT5G45520.1 (338)-AT3G12980.1 (1599)	Leucine-rich repeat (LRR) family protein (338)-histone acetyltransferase of the CBP family 5 (HAC5) (1599)
